# Characterization of a maintainable human myeloid model of VEXAS syndrome with enhanced TNF-induced cell death and DAMP release

**DOI:** 10.64898/2026.09.07.749759

**Authors:** Yuma Sakamoto, Nobuyasu Baba, Masanori Iseki, Eisei Kondo, Makoto Matsuyama, Tomoe Kobayashi, Yurika Shimizu, Shuji Mori, Tatsuo Ito, Tomoyuki Mukai

## Abstract

**Background:** VEXAS syndrome is an adult-onset autoinflammatory disorder caused by somatic *UBA1* mutations. *UBA1*-mutated myeloid cells have been reported to exhibit increased susceptibility to inflammatory cell death; however, the mechanisms underlying this phenotype and the extracellular consequences of enhanced cell death remain incompletely understood.

**Methods:** Disease-associated *UBA1* M41 mutations were introduced into U937 cells by CRISPR/Cas9-mediated genome editing. The resulting cells were characterized by genomic, molecular, and functional analyses, with particular focus on *UBA1*-associated cellular phenotypes, cell death signaling, and extracellular release of damage-associated molecular patterns (DAMPs).

**Results:** Genome editing yielded *UBA1*-mutated cells that could be maintained under standard culture conditions while recapitulating multiple molecular and cellular features associated with VEXAS syndrome. Long-read sequencing revealed the intended *UBA1* M41 mutation on one allele and a CRISPR/Cas9-induced on-target genomic deletion on the other. The mutant cells exhibited reduced UBA1b and increased UBA1c expression, prominent cytoplasmic vacuolization, reduced proliferative capacity, and increased basal cell death. They also showed enhanced susceptibility to TNF-induced cell death under conditions favoring either apoptosis or necroptosis. Mechanistic analyses demonstrated enhanced apoptotic and necroptotic signaling, together with increased basal abundance of RIPK1, RIPK3, and MLKL. Pharmacological inhibition of RIPK1, RIPK3, or MLKL attenuated membrane permeabilization under caspase-inhibited conditions. Enhanced cell death was accompanied by increased extracellular release of ATP, HMGB1, and S100A8/A9.

**Conclusions:** We characterized a maintainable *UBA1*-mutated human myeloid model that recapitulates multiple molecular and cellular features associated with VEXAS syndrome. Using this model, we showed that UBA1 dysfunction is associated with heightened susceptibility to TNF-dependent apoptotic and necroptotic cell death and increased extracellular release of multiple DAMPs. These findings provide insight into the cellular consequences of UBA1 dysfunction and establish a tractable experimental platform for further mechanistic studies of VEXAS syndrome.

**Key points:**

- We characterized a maintainable *UBA1*-mutated human myeloid model that recapitulates multiple molecular and cellular features associated with VEXAS syndrome.
- *UBA1*-mutated cells showed heightened susceptibility to TNF-dependent apoptotic and necroptotic cell death, accompanied by increased extracellular DAMP release.
