## Supplemental Tables for "Characterization of a maintainable human myeloid model of VEXAS syndrome with enhanced TNF-induced cell death and DAMP release": sTable S1 Reagents and antibodies_20262907_2020.xlsx

### Sheet: Table S1
	Supplementary Table S1. Reagents and antibodies used in the present study
	Reagents	Supplier	Reference
	Recombinant human TNF-α	PeproTech	300-01A
	LCL161	LKT Laboratories	L1044
	z-VAD-fmk	Focus Biomolecules	10-2614
	Necrostatin-1s (Nec-1s)	MedChemExpress	HY-14622A
	GSK-872	MedChemExpress	HY-101872
	Necrosulfonamide (NSA)	Selleck Chemicals	S8251
	Etanercept	Pfizer	3999424D1029
	Primary antibodies for immunoblotting	Supplier	Reference	Dilution
	Cell death and NF-κB signaling-related antibodies
	UBA1a/b/c (UBE1)	Cell Signaling Technology	#4891	1:1000
	RIPK1	Cell Signaling Technology	#3493	1:1000
	Phospho-RIPK1 (Ser166)	Cell Signaling Technology	#65746	1:1000
	RIPK3	Selleck Chemicals	F0505	1:1000
	Phospho-RIPK3 (Ser227)	Cell Signaling Technology	#93654	1:1000
	MLKL	Abcam	ab184718	1:1000
	Phospho-MLKL (Ser358)	Abcam	ab187091	1:1000
	Caspase-3	Santa Cruz Biotechnology	sc-56053	1:1000
	PARP1	Selleck Chemicals	F0148	1:1000
	IκBα	Cell Signaling Technology	#4814	1:1000
	Phospho-IκBα (Ser32/36)	Cell Signaling Technology	#9246	1:1000
	NF-κB p65	Cell Signaling Technology	#8242	1:1000
	Phospho-NF-κB p65 (Ser536)	Cell Signaling Technology	#3033	1:1000
	NF-κB p50	Santa Cruz Biotechnology	sc-1190	1:1000
	TNFR signaling-related antibodies
	A20/TNFAIP3	Selleck Chemicals	F0369	1:1000
	cIAP1	Selleck Chemicals	F0516	1:1000
	HOIP/RNF31	Cell Signaling Technology	#99633	1:1000
	SHARPIN	Proteintech	14626-1-AP	1:1000
	OTULIN	Cell Signaling Technology	#74125	1:1000
	TRADD	Cell Signaling Technology	#3684	1:1000
	FADD	Cell Signaling Technology	#2782	1:1000
	Loading control
	β-actin	Sigma-Aldrich	A2066	1:2000
