## Supplemental Tables for "Characterization of a maintainable human myeloid model of VEXAS syndrome with enhanced TNF-induced cell death and DAMP release": sTable S2 Primer sequences 20260907_2020.xlsx

### Sheet: Table S2
	Supplementary Table S2. Primer sequences
	Assay	Primer name	Direction	Sequence (5′–3′)	Product size (bp)
	UBA1 genotyping	UBA1-Geno-F1	Sense	AAAGCCGGGTTCTAACTGCT	408
		UBA1-Geno-R1	Antisense	CAGGACACTGGATGTCTGGA
	UBA1 genomic DNA analysis	UBA1-Long-20k-F	Sense	CGTGGAGCAGGATTTGGGTTATTCTTCAAG	23879
		UBA1-Long-20k-R	Antisense	TTCAGGTTTCAAACAAGGTAGAAGGCAGTG
		UBA1-Long-5k-F	Sense	CACACCTCCAAGACTCCTCCCTCAA	5075
		UBA1-Long-5k-R	Antisense	GAGTCTCAGAAACAGGCCCAGGGTA
		UBA1-Long-2k-F	Sense	CCCCTGACCTCGACACAAGTAC	1919
		UBA1-Long-2k-R	Antisense	CAGGGACAACTCTCAGCTTCCA
		UBA1-Long-600-F	Sense	AAAACGGTACCCATGTGCTC	599
		UBA1-Long-600-R	Antisense	GCCCTGGTCATGTAGGGTAA
	UBA1 transcript structural analysis	UBA1-RT-F1-F	Sense	TAAGGAGGTGGCAGGGACAA	996
		UBA1-RT-F1-R	Antisense	AGGTATAAGGACCCAGGACTTTG
		UBA1-RT-F2-F	Sense	GGTTACCTGCCTGGATGAGG	890
		UBA1-RT-F2-R	Antisense	TTAACTTCGTGACATCCCAGGG
		UBA1-RT-F3-F	Sense	GCTGCTCAAGAACTTTGCCA	1025
		UBA1-RT-F3-R	Antisense	TGTCATCAACAGAGGCATTGG
		UBA1-RT-F4-F	Sense	CAACAATCCCCTGCATCTGG	1087
		UBA1-RT-F4-R	Antisense	AGGATTCAGGTTTCAAACAAGGT
	UBA1 mRNA quantification	UBA1-qPCR-ex1/2-F	Sense	GGGAACCGGCATTGATGT	90
		UBA1-qPCR-ex2-R	Antisense	CAGGGGAGCAGTTAGAACCC
		UBA1-qPCR-ex5-F	Sense	CTGTCACTGCCTACACTGGA	112
		UBA1-qPCR-ex6-R	Antisense	TGACAGAACTCACCCACTCG
		UBA1-qPCR-ex15/16-F	Sense	CGTGGATGCCCGCATGT	114
		UBA1-qPCR-ex16-R	Antisense	GTCAGGAAGGGGATCACCAC
	Cell death-related gene mRNA quantification	RIPK1-qPCR-F	Sense	GACTAGGTGGCAGGGTACAG	73
		RIPK1-qPCR-R	Antisense	TCTGAAGCTCAAGAACGCCC
		RIPK3-qPCR-F	Sense	TCAGATTCGATGGCCCAACC	124
		RIPK3-qPCR-R	Antisense	GTCTCTCAGCCCCCTGATTC
		MLKL-qPCR-F	Sense	CAAACTTCTCGCCTGGGCA	125
		MLKL-qPCR-R	Antisense	TCAAATTTTCCATGCCTTCGC
		CASP3-qPCR-F	Sense	GGCGGTTGTAGAAGAGTTTCG	101
		CASP3-qPCR-R	Antisense	TCACGGCCTGGGATTTCAAG
	Reference gene mRNA quantification	HPRT1-qPCR-F	Sense	TGACCTTGATTTATTTTGCATACC	102
		HPRT1-qPCR-R	Antisense	CGAGCAAGACGTTCAGTCCT
		GAPDH-qPCR-F	Sense	AGCCACATCGCTCAGACAC	67
		GAPDH-qPCR-R	Antisense	CGCCCAATACGACCAAATC
