## Supplemental Tables for "Characterization of a maintainable human myeloid model of VEXAS syndrome with enhanced TNF-induced cell death and DAMP release": sTable S3 Summary of CRISPR-Cas9-mediated generation 20260907_2020.xlsx

### Sheet: Table S3
	Supplementary Table S3. Summary of CRISPR/Cas9-mediated generation of UBA1-mutated U937 cell models
	Parameter	Number	% from previous step	% from all wells
	Independent genome-editing experiments	11	-	-
	96-well plates seeded	679	-	-
	Single cells sorted into individual wells	65184	-	100
	Genotyped clones	3456	5.3	5.3
	Clones with the intended M41 substitution	72	2.1	0.11
	Clones with the intended M41 substitution and no detectable sequence alterations at the predicted off-target sites examined	26	36.1	0.04
	Mutant clones sellected for further characterization	5	19.2	0.008
	A total of 11 independent genome-editing experiments were performed to establish UBA1-mutated U937 cell models. Candidate clones were screened by genotyping and analysis of the three predicted off-target sites, and selected clones that passed additional genetic and cellular quality assessment were subjected to further characterization.
